# Cold-induced expression of a truncated Adenylyl Cyclase 3 acts as rheostat to brown fat function

**DOI:** 10.1101/2022.08.01.502156

**Authors:** Sajjad Khani, Hande Topel, Ajeetha Josephrajan, Bjørk Ditlev Marcher Larsen, Ana Rita Albuquerque de Almeida Tavanez, Michael James Gaudry, Philipp Leyendecker, Natasa Stanic, Isabella Gaziano, Nils Rouven Hansmeier, Elena Schmidt, Paul Klemm, Lara-Marie Vagliano, Christoph Andreas Engelhard, Søren Nielsen, Naja Zenius Jespersen, Rizwan Rehimi, Sabrina Gohlke, Peter Frommolt, Thorsten Gnad, Alvaro Rada-Iglesias, Marta Pradas-Juni, Tim Julius Schulz, Frank Thomas Wunderlich, Alexander Pfeifer, Martin Jastroch, Dagmar Wachten, Jan-Wilhelm Kornfeld

**Affiliations:** Institute for Genetics, University of Cologne, Zülpicher Str. 47a, 50674 Cologne, Germany; Max-Planck Institute for Metabolism Research, Gleueler Strasse 50, 50931 Cologne, Germany; Department for Biochemistry and Molecular Biology, University of Southern Denmark, Campusvej 55, 5230 Odense, Denmark; Department of Molecular Biosciences, The Wenner-Gren Institute, Stockholm University, SE-106 91, Stockholm, Sweden; Institute of Innate Immunity, Medical Faculty, University of Bonn, Venusberg-Campus 1, 53127 Bonn, Germany; Centre for Physical Activity Research, Department of Infectious Diseases, Rigshospitalet, Faculty of Health Sciences, University of Copenhagen, Blegdamsvej 9, 2100 Copenhagen, Denmark; Center for Molecular Medicine Cologne (CMMC), University of Cologne, Robert-Koch-Str. 2150931 Cologne, Germany; Department of Adipocyte Development and Nutrition, German Institute of Human Nutrition Potsdam-Rehbrücke, Arthur-Scheunert-Allee 114-116, 14558 Nuthetal, Germany; Institute of Human Genetics, University Medical Center Hamburg-Eppendorf, Martinistr. 52, 20246 Hamburg, Germany; Institute of Pharmacology and Toxicology, University Hospital, University of Bonn, Venusberg-Campus 1, 43127, Bonn, Germany; Institute of Biomedicine and Biotechnology of Cantabria (IBBTEC), CSIC/University of Cantabria, C/ Albert Einstein 22, 39011 Santander; Novo Nordisk Foundation Center for Basic Metabolic Research (CBMR), Blegdamsvej 3a, 2200 Copenhagen, Denmark

**Author notes:** These authors contributed equally to this work (Sajjad Khani, Hande Topel, Dagmar Wachten, Jan-Wilhelm Kornfeld).

## Abstract

Promoting brown adipose tissue (BAT) activity has been recognized as innovative therapeutic approach to improve obesity and metabolic disease. Whilst the molecular circuitry underlying thermogenic activation of BAT is well understood, the processes underlying rheostatic regulation of BAT to maintain homeostasis and avoid excessive energy dissipation remain ill-defined. Increasing cyclic AMP (cAMP) biosynthesis is key for BAT activation. Here, we demonstrate that ADCY3, an adenylyl cyclase whose expression is induced during cold exposure and regulates cAMP homeostasis in thermogenic fat, is dispensable for BAT function in lean mice, but becomes critical during obesity. Furthermore, by combining RNA-seq with epigenomic H3K4me3 profiling, we detected a novel, cold-inducible promoter that generates a 5’ truncated *Adcy3-at* mRNA isoform, *Adcy3-at*. Mice lacking only *Adcy3-at*, but not *full-length Adcy3*, displayed increased energy expenditure already under lean conditions and were protected against obesity and ensuing metabolic imbalances. Subcellularly, translated ADCY3-AT proteins are retained in the endoplasmic reticulum (ER), did not translocate to the cell membrane, and lacked enzymatic activity. By interacting with ADCY3, ADCY3-AT retained ADCY3 in the ER and, thereby, reduced the plasma membrane pool of ADCYs available for G-protein mediated cAMP synthesis. Thereby, ADCY3-AT acts as a signaling rheostat in BAT, limiting adverse consequences of uncurbed cAMP activity after long-term BAT activation. *Adcy3-at* induction was driven by a cold-induced, truncated isoform of the transcriptional cofactor PPARGC1A (PPARG Coactivator 1 Alpha, PPARGC1A-AT). Expression of *Ppargc1a-at* and *Adcy3-at* are evolutionary conserved, indicating that transcriptional rewiring by commissioning of alternative promoters is key for thermogenic fat function.
