## Supplemental Table 2 for "Cold-induced expression of a truncated Adenylyl Cyclase 3 acts as rheostat to brown fat function"

### Sheet: Ark1
Table S2: Contig accession numbers containing Ppargc1a or Adcy3 of various species for conservation analyses
Species name	Common name	PPARGC1a-AT
Balaenoptera acutorostrata scammoni	Minke whale	ATDI01031758.1
Bos taurus	Cow	AAFC05010605
Canis lupus familiaris	Dog	JAAHUQ010000045.1
Choloepus hoffmanni	Sloth	ABVD02278646
Dasypus novemcinctus	Armadillo	AAGV03115753.1
Echinops telfairi	Tenrec	AAIY03007474.1
Homo sapiens	Human	LOQO01000894.1
Loxodonta africana	Elephant	AAGU03039844.1
Manis pentadactyla	Pangolin	JPTV01068174.1
Monodelphis domestica	Opossum	AAFR03016812.1
Myotis lucifugus	Bat	AAPE02026122
Orcinus orca	Orca	ANOL02014956.1
Ornithorhynchus anatinus	Platypus	AAPN01039509.1
Vombatus ursinus	Wombat	UNPS02014818.1
		Adcy3-AT
Galeopterus variegatus	Flying lemur	PVJT020042078.1
Gorilla gorilla gorilla	Gorilla	CABD030013852.1
Hylobates moloch	Gibbon	WKKJ03000013.1
Lemur catta	Lemur	PVHV01000234.1
Pan troglodytes	Chimpanzee	AACZ04002070.1
Papio anubis	Baboon	VSMJ02000014.1
Pongo abelii	Orangutan	NDHI03003415.1
Sapajus apella	Capuchin	JAGHVQ010000386.1
		Adcy3-AT
Acomys cahirinus	Spiny mouse	PVKX01001179.1; PVKX01027617.1; PVKX01037450.1
Ictidomys tridecemlineatus	Ground squirrel	PTPW01006172.1
Jaculus jaculus	Kangaroo rat	JAJGSB010000330.1
Mesocricetus auratus	Hamster	JAFVMI010000400.1
Microtus richardsoni arvicoloides	Vole	JAEPQW010000626.1
Peromyscus nudipes	Deer mouse	CABHPH010132982.1
Rattus norvegicus	Rat	AAHX01042416.1
