## Supplemental Table 3 for "Cold-induced expression of a truncated Adenylyl Cyclase 3 acts as rheostat to brown fat function"

### Sheet: Ark1
Table S3: List of sgRNAs and primers for the generation of Adcy3∆AT mice.
Single guide RNA (sgRNA) name	5’-3’ sequence
Adcy3_at_sgRNA#1	accGTGTTAACAATGACGTGAT
Adcy3_at_sgRNA#2	caccGTAGCGGGGAATGGCGAGA
