## Supplemental Table 4 for "Cold-induced expression of a truncated Adenylyl Cyclase 3 acts as rheostat to brown fat function"

### Sheet: Ark1
Table S4: List of qPCR primers
Gene (mRNA) ID	5’-3’ sequence (Forward)	5’-3’ sequence (Reverse)
mAdcy3-fl (1)	AGGATGAGCTGGAAGGGATG	AGGTAGAGGAAGACGTTGGC
Adcy3-fl (2)	GGTTGGCAGGCTTTCTTTGTC	AGGTAGAGGAAGACGTTGGC
mAdcy3-at	ACTGGAGAGGTAGCTGAGAG	AGGTAGAGGAAGACGTTGGC
Ppargc1a	GCAAGAGGGCTTCAGCTTTG	GCCAACCAACATAACCCTTTCCA
Prdm16	AGGAGGAGCTGGAGGAAGAG	GTCGGCTCCAAAGCTAACAG
Ppargc1a-fl	CATGTGCAGCCAAGACTCTG	ACACCACTTCAATCCACCCA
Ppargc1a-at	ACTCCAGCAGAATGAGTGACA	ACACCACTTCAATCCACCCA
Gtf2b	GTGGGATCTGAATGGAGAACTT	CCTGTACCCTTGCCAATCAT
Fabp4	AGGCCTGGCCTTTGACTTAGA	TGAGGCAGTTTGACCATTTTATTCT
AdipoQ	ACTTGTGCAGGTTGGATGGC	CCCTTCAGCTCCTGTCATTCC
Pparg2	CTCTGTTTTATGCTGTTATGGGTGA	GGTCAACAGGAGAATCTCCCAG
Dio2	CCTGCCAGTCTTTTTCTCCA	ACACTGGAATTGGGAGCATC
Lep	CCAGGATGACACCAAAACCCT	TGAAGTCCAAGCCAGTGACC
Ucp1	ACACTTTGGAAAGGGACGAC	GCAAAACCCGGCAACAAGAG
Elolv3	AGCAAGGTTGTTGAACTGGGA	GACGCTTACGCAGGATGATGA
Hprt1	ACCAGGTTATGACCTAGATTTGTT	AGTCTTTCAGTCCTGTCCATAATC
Cidea	AGGGACAGAAATGGACACCG	GTTGCTTGCAGACTGGGACA
mGtf2b	GTGGGATCTGAATGGAGAACTT	CCTGTACCCTTGCCAATCAT
mHprt	ACCAGGTTATGACCTAGATTTGTT	AGTCTTTCAGTCCTGTCCATAATC
hTBP	CACGAACCACGGCACTGATT	TTTTCTTGCTGCCAGTCTGGAC
hPPARGC1A-FL	CCTGCATGAGTGTGTGCTCT	GCAAAGAGGCTGGTCTTCAC
hPPARGC1A-AT	TGACACACATGTTGGGGTTA	GCAAAGAGGCTGGTCTTCAC
hADCY3-AT#1_297_298	ACGTCTTCCTGCTGCTTTGAGA	GGCTGGGAAGGCCTCAGGAAAT
hADCY3-AT#2_299_300	CCTGCTGCTTTGTGAAGGAGGT	GGCCAGGATAGTTCAGCATGGC
hADCY3-FL#1_293_294	CTTCATGCGGCTGACTTTCG	GACCACCACGTAGCAGTCAA
hADCY3-FL#2_295_296	ACATCGTGGGCTTTACCCAG	CAGTAGTAGCAGTCGCCCAG
